# The Precise Basecalling of Short-Read Nanopore Sequencing

**DOI:** 10.1101/2024.09.12.612746

**Authors:** Ziyuan Wang, Mei-Juan Tu, Chengcheng Song, Ziyang Liu, Katherine K. Wang, Shuibing Chen, Ai-Ming Yu, Hongxu Ding

## Abstract

The nanopore sequencing of short sequences, whose lengths are typically less than 0.3kb therefore comparable with Illumina sequencing techniques, has recently gained wide attention. Here, we design a scheme for training nanopore basecallers that are specialized for short biomolecules. With bioengineered RNA (BioRNA) molecules as examples, we demonstrate the superior accuracy of basecallers trained by our scheme.
