## Supplementary material for "The Precise Basecalling of Short-Read Nanopore Sequencing": Table S1

### Sheet: Sheet1
Name	Length (#nt)	Sequence
BioRNASer	118	GCAGCGAUGGCCGAGUGGUUAAGGCGUUGGACUAGUAAUUUACGUCGACGGUGACGUCGAUGGUUGCGGAAUCCAAUGGGGUCUCCCCGCGCAGGUUCGAACCCUGCUCGCUGCGCCA
BioRNALeu	119	ACCAGGAUGGCCGAGUGGUUAAGGCGUUGGACUAGUAAUUUACGUCGACGGUGACGUCGAUGGUUGCGGGAUCCAAUGGACAUAUGUCCGCGUGGGUUCGAACCCCACUCCUGGUACCA
BioRNASer/miR-34a	191	GCAGCGAUGGCCGAGUGGUUAAGGCGUUGGACUGGCCAGCUGUGAGUGUUUCUUUGGCAGUGUCUUAGCUGGUUGUUGUGAGCAAUAGUAAGGAAGCAAUCAGCAAGUAUACUGCCCUAGAAGUGCUGCACGUUGUUGGCCCAAUCCAAUGGGGUCUCCCCGCGCAGGUUCGAACCCUGCUCGCUGCGCCA
BioRNALeu/miR-34a	192	ACCAGGAUGGCCGAGUGGUUAAGGCGUUGGACUGGCCAGCUGUGAGUGUUUCUUUGGCAGUGUCUUAGCUGGUUGUUGUGAGCAAUAGUAAGGAAGCAAUCAGCAAGUAUACUGCCCUAGAAGUGCUGCACGUUGUUGGCCCGAUCCAAUGGACAUAUGUCCGCGUGGGUUCGAACCCCACUCCUGGUACCA
Underlined: tRNA scaffold; orange: Sephadex aptamer; red: mature miR-34a-5p; green: complementary sequence of mature miR-34a-5p
Chemically synthesized oligos
ChemoRNASer	118	/5Phos/rGrCrArGrCrGrArUrGrGrCrCrGrArGrUrGrGrUrUrArArGrGrCrGrUrUrGrGrArCrUrArGrUrArArUrUrUrArCrGrUrCrGrArCrGrGrUrGrArCrGrUrCrGrArUrGrGrUrUrGrCrGrGrArArUrCrCrArArUrGrGrGrGrUrCrUrCrCrCrCrGrCrGrCrArGrGrUrUrCrGrArArCrCrCrUrGrCrUrCrGrCrUrGrCrGrCrCrA
ChemoRNALeu	119	/5Phos/rArCrCrArGrGrArUrGrGrCrCrGrArGrUrGrGrUrUrArArGrGrCrGrUrUrGrGrArCrUrArGrUrArArUrUrUrArCrGrUrCrGrArCrGrGrUrGrArCrGrUrCrGrArUrGrGrUrUrGrCrGrGrGrArUrCrCrArArUrGrGrArCrArUrArUrGrUrCrCrGrCrGrUrGrGrGrUrUrCrGrArArCrCrCrCrArCrUrCrCrUrGrGrUrArCrCrA
5' RNA splint adapter-Ser	24	rCrCrUrArArGrArGrCrArArGrArArGrArArGrCrCrUrGrGrC
5' RNA splint adapter-Leu	24	rCrCrUrArArGrArGrCrArArGrArArGrArArGrCrCrUrGrGrU
3' RNA-DNA splint adapter	33	/5Phos/rGrGrCrUrUrCrUrUrCrUrUrGrCrUrCrUrUrArGrGrArArArArArArArArArAAAA
ONT RTA oligoA	30	/5Phos/GGCTTCTTCTTGCTCTTAGGTAGTAGGTTC
ONT RTA oligoB	49	GAGGCGAGCGGTCAATTTTCCTAAGAGCAAGAAGAAGCCTTTTTTTTTT
Sequences for BioRNA & adaptors
>BioRNA_Ser
CCTAAGAGCAAGAAGAAGCCTGGCGCAGCGATGGCCGAGTGGTTAAGGCGTTGGACTAGTAATTTACGTCGACGGTGACGTCGATGGTTGCGGAATCCAATGGGGTCTCCCCGCGCAGGTTCGAACCCTGCTCGCTGCGCCAGGCTTCTTCTTGCTCTTAGGAAAAAAAAAA
>BioRNA_Leu
CCTAAGAGCAAGAAGAAGCCTGGTACCAGGATGGCCGAGTGGTTAAGGCGTTGGACTAGTAATTTACGTCGACGGTGACGTCGATGGTTGCGGGATCCAATGGACATATGTCCGCGTGGGTTCGAACCCCACTCCTGGTACCAGGCTTCTTCTTGCTCTTAGGAAAAAAAAAA
>BioRNA_Ser_34a
CCTAAGAGCAAGAAGAAGCCTGGCGCAGCGATGGCCGAGTGGTTAAGGCGTTGGACTGGCCAGCTGTGAGTGTTTCTTTGGCAGTGTCTTAGCTGGTTGTTGTGAGCAATAGTAAGGAAGCAATCAGCAAGTATACTGCCCTAGAAGTGCTGCACGTTGTTGGCCCAATCCAATGGGGTCTCCCCGCGCAGGTTCGAACCCTGCTCGCTGCGCCAGGCTTCTTCTTGCTCTTAGGAAAAAAAAAA
>BioRNA_Leu_34a
CCTAAGAGCAAGAAGAAGCCTGGTACCAGGATGGCCGAGTGGTTAAGGCGTTGGACTGGCCAGCTGTGAGTGTTTCTTTGGCAGTGTCTTAGCTGGTTGTTGTGAGCAATAGTAAGGAAGCAATCAGCAAGTATACTGCCCTAGAAGTGCTGCACGTTGTTGGCCCGATCCAATGGACATATGTCCGCGTGGGTTCGAACCCCACTCCTGGTACCAGGCTTCTTCTTGCTCTTAGGAAAAAAAAAA
