## Supplementary material for "The Precise Basecalling of Short-Read Nanopore Sequencing": Table S2

### Sheet: Sheet1
>5mers_1_curlcake_1
ATCATAATTAATACGACTCACTATAGGGAGATCCGGCTGTGGAAGTCGATGAATCAAAAACCTTGGACCCTATCTCACAACGAACGAGTAATCCTGCGTGGGACTACAAAGTCGTTTTCGTGGACCAGGCCTCGACCTCCCAAGCATATGGGGACGTCGCTCAAATCCACAGTAGACTATCTATTAACTAATTGTGGATCGATGCTGACGCTACCCAGGTCTAGTTCGAGCCAATAATGTGCTACGTCGCGAAAGCCAAACAACGCTAACACCCTATCGTTCATTTGATACGTAACATCAATCACCTTGCAACTAGCTCGAACGGTATGGTTCAACGAGGGTGTTAGGCAGCGAACAACCCAGAGCGTTTATCATACCATATGCTCAACATACTTCCAG…
>5mers_1_curlcake_2
ATCATAATTAATACGACTCACTATAGGGAGACAGAAGCGGATTATGGGGGCGCCATTATCGCGCGCGTGCTACCCTGAATGATACAGAGCGTGTGTCCACGTCGAGCTGTTGCGTAAGTCGTCAGCATACGTCCCTTGGACCGTGCATATTCCTCAGTCACTACTTTCTAGACTCAATATCTTTCGATGCTCCCGTCGATCAAGTAACTCGCTGTCTCGCTCTGTGAGAGCAATAGCGCCTCGAGCTAAATGCCGACGCAAGGGGAATCATAGGAAAAGCCAGCAAAGCCCCTAAAAAAACGAGCATGGCTGTCATCGCTTGGGAGATTCGGGACTTAACAACGTCAGGCTAAGGGTAAAGGTTGGCCGTGTTAACCAGTTGCTCGGTCATGTCTCCGC…
>5mers_1_curlcake_3
ATCATAATTAATACGACTCACTATAGGGAGACGCAGAGTTAGTGGCGCTGGCATGTGGTAACCAAAACGGTCGTGATGATGCGTTCTCTTCCGAATTTGTCCTCATACAGAGGGAGCTAACCTTATTTCCAGTCTTAAGCGAGACTCGCAAGAAGGCATCGTTGCACACTAGATTGATTCAATGCAAAAGCAGACGAAAGGATAAGAGTGTCTTTCTATATTGCATCATGCCGTCTTCGAATGATCGGCTAATCTACACATAGCCGGCCGCGCCAGTTGTCTCTCTGCCAAACGATTATGTAGGGCTCTCGGCAGGATCACTTATCTGAGACGCGAAGTTCCATAATTTTAGGATTCGACGCAATTGGTACGCACGGGGTTTTGAATGTAACTGTCCGG…
>5mers_1_curlcake_4
ATCATAATTAATACGACTCACTATAGGGAGACCGAGACTCTCGCCCCTCGAAGCGATCCACCCCGCATCCTAAACCCAGTCAAACTCCTGGACCGCGCTCCCTTGAGACTAGGCGATGCTCCCTCGCCGTGGTGTTTTCTCTAGCGGTATAGCGCTTCTGTCTTCCTATGGGCCGACTAGAATGACTGTCATCACTGGCATGGCATCAAGGGCCAACCTGCGTGGTCTGATTAGCTTGGTTAGGGGCTTGCCGATGTATTTAGCGCGCGTTTCGAAACAGCGGTTTCAACATTGGCCATAGCTACCTACGAATCCCTACGATTGATACACGGTCGGGACAAATGATCCGACCAAGGTGCCTCACTGGTGGGAAGTCTAGATTCATCCGTGGGACATCGG…
>5mers_2_curlcake_1
atcataattaatacgactcactatagggagaAAAAGGATCGTACGATAAATAGTTCGTTCGTCTTGAGTCCTCCGTGGAATGAATAGATGTGACTCCCATCATAACTAACGAGCCTCAACGGGGATTTTCCTTCCCCGGCGCAAACTTCGCTCAGTCAGTGCCGCCTAGTTTTGCCTTAGCTAGCGTTGGTATTGACAGACCGGACGGACCTGCGAGAATTAGAGCATTATTTATGTGGGAACGGATTAATTATTAATTATAAAACAGGTTTAGGTTACCAACCAGGACTCTATAGTATTACAAGCAAGCAAATTCCGAGTTCTCCCCAAACAAATCGCCTCGCATCTTACAGAATGAATGAGGAAAGCACTGTGAAATCGATCGCTCCCCTTTAAACT…
>5mers_2_curlcake_2
atcataattaatacgactcactatagggagaCTATAAAGAGTACGACTAGGTAGGGAGTCCGGCACGAACACTACATACACATTTGAACTCCGGGCCATCGATCGGCCGGTCCCACCCCAACCCGTCCGTCTTGTCTAAAAAACCTATGAGTGAGCGGCTAAAGAAGCATGAGTATGTATGACTACTTACGGCCGCGTATGTATGCCTACATCGGGTCCAGCGACAGACAGCCGATTGCCCTTTCCTACTGACTGGCCTGGGAACAAGTTGAAAGGAAGGCATTTCTTCTGGTTCTGTACCTACCGATTGTGTCGCATAAGCTTTGTTTGTGAGTCAAAGGGATAGTATAAATAAAGCCACTTCTGATGCTAGCCCGCCCTCATCGCCTCGCCGCGCTA…
>5mers_2_curlcake_3
atcataattaatacgactcactatagggagaAAGTTGACTCTTCGAAGGAACTGGCTGGCATAGTAAGGCTAGAATTCTACCTACGGGCTAAGGGGATCGAATCTTTCTTATACCTAGGCACGAAAAACAGACAGCAAGACAAGGCGGGATTGACAGACAGCGTGTACACGGGACGAGGTGGGTGCGTCGCAGTCGTAAGGGCTACCTACGATCTTCCCAACAGACTCATTCATTCGTGACGTCTCATCATAACTAACTACTCCCGCGATAGACATGGCACGCACCCCTCGGATTACCGTTCAACTAACTTTGAGGGGTACGCTATCAGTCAGTCCCCGAGCATCCTTCCTCCCCGCCCGCCCGACCTGCAACCCGCCAGTCAGTTGGGGGATGGCCGG…
>5mers_2_curlcake_4
atcataattaatacgactcactatagggagaTTGAAACCAATTCAGCGATCCTCCATCCAAATGTTCTTTCACTATCAAAAAAAAGGGGGACGTGAATTGTTGCGGGCGGTGCAAACTAGTCGTCCAGACCGACCTGCTTGGCGAGCCCAATTGGCTGGCTATGATGGTTGTACCCCCACACACACCCAGCGTCGAAGATATAATGAATGAATGACTAAAGTTAGCGTGATTGATGACCGACTTACTTTCCATCTGTCTGATACGACTGCCAGTAGAATAGATAGGATAGGGCCATTAGATGTCGATCGACACGCACGATAACCCCTGGAAGGAAATCAGAATCCGGAGCTCAATTAATTCCGTCTTTGCAAATCGAAATGAATGGACCGTTCTACTGA…
>5mers_2_curlcake_5
atcataattaatacgactcactatagggagaATGTAGTTACTGGCACGAGGCTTGCTTGCGGTTCAAGAGCCCCCGTTGGGTGGGTGCAGTGCTTTACTTTCTCTATCTAGGCGTCTGTAACCATGACCTTCCTTCCTTACGGTACTCATTTTTATTTATGCGCCCCTGGTTATCTCTATATATAGAGCCGGGGCCGAACGTAAGGAAGGGAACTGCATCAGCGACTACAAACAACCTTGGAGAGGTCCGCATTGCTTGCAGCGGGACTCTGATCGATGGGTGGGCCCAAGAAACAGCTGCGTGCTTGCTTACCAAGGTCGTCCCATCCTGCCTGTGGTGTGTTTCAGTTTCTCCTTCCTGGCATCACCTTTATAATCTCGCTCGGCCCGGCTCGCAAG…
